# The ribosome-associated quality control factor Vms1 protects mitochondrial import and homeostasis during translation stress

**DOI:** 10.64898/2026.07.22.740037

**Authors:** Gülsah Göktas, Vitasta Tiku, Nikita A. Kvasov, Andrei Makhon, Michal Breker, Fabian den Brave, Markus Raeschle, Zuzana Storchova, Yury S. Bykov

## Abstract

Mitochondrial protein synthesis and import are tightly coordinated to maintain cellular proteostasis, yet how cytosolic translation stress affects mitochondrial homeostasis remains poorly understood. Here, we investigated the cellular consequences of general translation stress using low-dose translation inhibitors in *Saccharomyces cerevisiae*. Genome-wide phenotypic screening revealed that the deletion of tRNA-hydrolase *VMS1* involved in mitochondria-associated ribosomal quality control (mitoRQC) causes a unique hypersensitivity to low-dose cycloheximide. Quantitative proteomics demonstrated that translation stress triggers specific depletion of mitochondrial proteins, reduced respiratory capacity, and impaired mitochondrial membrane potential. Most notably, cytosolic translation stress strongly inhibited mitochondrial protein import, an effect that was substantially exacerbated in *vms1Δ* cells. We further identify the mitochondrial AAA-ATPase Msp1 as a protective factor during translation stress. Msp1 expression increased in *vms1Δ* cells, and its overexpression restored growth under stress, linking co-translational quality control to mitochondrial protein import surveillance. Together, our findings reveal mitochondrial protein import as a major target of cytosolic translation stress and uncover functional cooperation between mitoRQC and Msp1 in safeguarding mitochondrial proteostasis and cell survival.
