## Supplementary material for "The ribosome-associated quality control factor Vms1 protects mitochondrial import and homeostasis during translation stress": Table S3

### Sheet: Sheet1
Table S3: List of yeast strains used in this study
Strain number	Name	Genotype	Source	Mating type
YYB038	WT query	his3∆1 leu2∆0 met15∆0 ura3∆0 lys2+/lys+ can1∆::STE2pr-SpHIS5 lyp1∆::STE3pr-LEU2	Schuldiner lab	@
YYB053	∆dom34	his3∆1 leu2∆0 met15∆0 ura3∆0 lys2+/lys+ can1∆::STE2pr-SpHIS5 lyp1∆::STE3pr-LEU2 dom34∆::HYGRO	This work	@
YYB055	∆vms1	his3∆1 leu2∆0 met15∆0 ura3∆0 lys2+/lys+ can1∆::STE2pr-SpHIS5 lyp1∆::STE3pr-LEU2 vms1∆::HYGRO	This work	@
YYB134	∆rqc2 ∆vms1	his3∆1 leu2∆0 met15∆0 ura3∆0 lys2+/lys+ can1∆::STE2pr-SpHIS5 lyp1∆::STE3pr-LEU2 vms1∆::HYGRO rqc2∆::NAT	This work	@
YYB178	∆rqc2	his3∆1 leu2∆0 met15∆0 ura3∆0 lys2+/lys+ can1∆::STE2pr-SpHIS5 lyp1∆::STE3pr-LEU2 rqc2∆::NAT	This work	@
YYB179	∆ltn1	his3∆1 leu2∆0 met15∆0 ura3∆0 lys2+/lys+ can1∆::STE2pr-SpHIS5 lyp1∆::STE3pr-LEU2 ltn1∆::NAT	This work	@
YYB232	∆hel2	his3∆1 leu2∆0 lys2∆0 ura3∆0 hel2∆::NAT	This work	@
YYB234	∆hel2 ∆vms	his3∆1 leu2∆0 lys2∆0 ura3∆0 vms1∆::HYGRO hel2∆::NAT	This work	@
YYB235	∆dom34 ∆vms	his3∆1 leu2∆0 lys2∆0 ura3∆0 vms1∆::HYGRO dom34∆::NAT	This work	@
YYB444	∆msp1	his3∆1 leu2∆0 met15∆0 ura3∆0 lys2+/lys+ can1∆::STE2pr-SpHIS5 lyp1∆::STE3pr-LEU2 msp1∆::NAT	This work	@
YYB231	WT Su9-MTS-Scarlet	his3∆1 leu2∆0 met15∆0 ura3∆0 lys2+/lys+ can1∆::STE2pr-SpHIS5 lyp1∆::STE3pr-LEU2 Su9MTS-Scarlet::URA	This work	@
YYB504	vms1∆ + pVms1-Vms1-R288A-V5	his3∆1 leu2∆0 met15∆0 ura3∆0 lys2+/lys+ can1∆::STE2pr-SpHIS5 lyp1∆::STE3pr-LEU2 vms1∆::HYGRO pVms1-Vms1-R288A-V5::URA	This work	@
YYB505	vms1∆ + pVms1-Vms1-V5	his3∆1 leu2∆0 met15∆0 ura3∆0 lys2+/lys+ can1∆::STE2pr-SpHIS5 lyp1∆::STE3pr-LEU2 vms1∆::HYGRO pVms1-Vms1-V5::URA	This work	@
YYB506	vms1∆ + pVms1-Vms1-VIMΔ-V5	his3∆1 leu2∆0 met15∆0 ura3∆0 lys2+/lys+ can1∆::STE2pr-SpHIS5 lyp1∆::STE3pr-LEU2 vms1∆::HYGRO pVms1-Vms1-VIMΔ-V5::URA	This work	@
YYB507	vms1∆ + EV	his3∆1 leu2∆0 met15∆0 ura3∆0 lys2+/lys+ can1∆::STE2pr-SpHIS5 lyp1∆::STE3pr-LEU2 vms1∆::HYGRO EV::URA	This work	@
YYB508	vms1∆ + Msp1OE	his3∆1 leu2∆0 met15∆0 ura3∆0 lys2+/lys+ can1∆::STE2pr-SpHIS5 lyp1∆::STE3pr-LEU2 vms1∆::HYGRO Msp1OE::URA	This work	@
YYB509	vms1∆ + Msp1OE_EV	his3∆1 leu2∆0 met15∆0 ura3∆0 lys2+/lys+ can1∆::STE2pr-SpHIS5 lyp1∆::STE3pr-LEU2 vms1∆::HYGRO EV::URA	This work	@
YYB510	WT + Msp1OE	his3∆1 leu2∆0 met15∆0 ura3∆0 lys2+/lys+ can1∆::STE2pr-SpHIS5 lyp1∆::STE3pr-LEU2 Msp1OE::URA	This work	@
YYB511	WT + Msp1OE_EV	his3∆1 leu2∆0 met15∆0 ura3∆0 lys2+/lys+ can1∆::STE2pr-SpHIS5 lyp1∆::STE3pr-LEU2 Msp1OE::URA	This work	@
