## Supplementary material for "The ribosome-associated quality control factor Vms1 protects mitochondrial import and homeostasis during translation stress": Table S4

### Sheet: Sheet1
Table S4. Plasmids used in this study
Number	Name	Utilization	Source (Reference)
115	pFA6a-hphNT1	Plasmid usefull as template for PCR (using versions S1/S2 of the primers: expected a product of 1460bp) to create gene deletions upon transformation and successful integration of the respective PCR fragment and selection of the mutants	Janke et al., 2004
116	pFA6-natNT2	Plasmid usefull as template for PCR (using versions S1/S2 of the primers: expected a product of 1460bp) to create gene deletions upon transformation and successful integration of the respective PCR fragment and selection of the mutants	Janke et al., 2004
254	pVMS1-VMS1-V5	pRS416, CEN/ARS, VMS1 expression under endogenous promotor with additional V5 tag. URA marker.	Zurita Rendón et al. 2018
255	pVMS1-VMS1-VIMΔ-V5	pRS416, CEN/ARS, VMS1-VIMΔ expression under endogenous promotor with additional V5 tag. URA marker.	Zurita Rendón et al. 2018
256	pVMS1-VMS1-R288A-V5	pRS416, CEN/ARS, VMS1 expression under endogenous promotor with additional V5 tag. Point mutation in R288A. URA marker.	Zurita Rendón et al. 2018
187	pRS316 backbone	pRS316 empty vector (EV)	Prof. Herrmann (PRTU)
192	pRS416 backbone	pRS416 empty vector (EV)	Prof. Herrmann (PRTU)
354	pRS316 Msp1-3FLAG	pRS316, CEN/ARS, MSP1 expression under endogenous promotor with additional 3xFLAG taf. URA marker.	Matsumoto et al. 2019
355	pRS316 Msp1 EQ-3xFLAG	pRS316, CEN/ARS, MSP1 expression under endogenous promotor with additional 3xFLAG tag. Point mutation in E193Q. URA marker.	Matsumoto et al. 2019
References
Zurita Rendón, O., Fredrickson, E.K., Howard, C.J. et al. Vms1p is a release factor for the ribosome-associated quality control complex. Nat Commun 9, 2197 (2018). https://doi.org/10.1038/s41467-018-04564-3
S. Matsumoto, K. Nakatsukasa, C. Kakuta, Y. Tamura, M. Esaki, und T. Endo, „Msp1 Clears Mistargeted Proteins by Facilitating Their Transfer from Mitochondria to the ER“, Mol Cell, Bd. 76, Nr. 1, S. 191-205.e10, Okt. 2019, doi: 10.1016/j.molcel.2019.07.006.

### Sheet: Sheet2
	Sequence
HO locus pFA R	AAATTTTACTTTTATTACATACAACTTTTTAAACTAATATgaattcgagctcgtttaaac
HO N tag pYM F	CCTCATAAGCAGCAATCAATTCTATCTATACTTTAAAATGCGTACGCTGCAGGTCGAC
Tef2-cherry URA locus Forward	AGTTTTGACCATCAAAGAAGGTTAATGTGGCTGTGGTTTCGGTCGACGGATCCCCGGGTT
Tef2-cherry URA locus Reverse	AGCTTTTTCTTTCCAATTTTTTTTTTTTCGTCATTATAGAACTATAGGGAGACCGGCAGA
GPP1 Ctg pYM F	TGATGACTACTTATACGCTAAGGATGACTTGTTGAAATGGcgtacgctgcaggtcgac
GPP1 Ctg pYM R	TTTAGCGTAGTAGTTTTATCAAAAAAATAAAAGAAAATTAatcgatgaattcgagctcg
GPP2 Ctg pYM F	TGACGACTACTTATATGCTAAGGACGATCTGTTGAAATGGcgtacgctgcaggtcgac
GPP2 Ctg pYM R	TGAGAATTATTACTCAAATATGTTCGATTTTAGAGGATTAatcgatgaattcgagctcg
GPP1 Ntg pYM F	TATCAGAACAACAAAAGCAAATATACAAACCATCGCAATGcgtacgctgcaggtcgac
GPP1 Ntg pYM R	CGGCGTTGATTTTCAAAGATAAAGGTTTTGTGGTCAAAGGcatcgatgaattctctgtcg
GPP2 Ntg pYM F	AGTGGAAAAACATAAAACAATAAAAACAATATTCGGAATGcgtacgctgcaggtcgac
GPP2 Ntg pYM R	CGGCGTTAACTTTCAAAGATAGAGGTTTAGTAGTCAATCCcatcgatgaattctctgtcg
pYM Ntg -39 F	ATTGTCGTCTTGTTCATTTTCGTTCAATTGATAATGTATAcgtacgctgcaggtcgac
pYM Ntg -39 R noATG	AAAAAATGGCAATCAAGAGATACTTACGAAAGATTTATATcgatgaattctctgtcgtcc
pYM Ntg -21 F	GTATCTCTTGATTGCCATTTTTTTCTTTCCAAGTTTCCTTcgtacgctgcaggtcgac
pYM Ntg -21 R noATG	TTCTGATATATTTTAAAACATTGAAACGTTTCATAACAAGcgatgaattctctgtcgtcc
