## Supplementary material for "The ribosome-associated quality control factor Vms1 protects mitochondrial import and homeostasis during translation stress": Table S5

### Sheet: Sheet1
Table S5. Primers used for PCR-based tagging
Number	Name	Sequence*	Description
78	VMS1 KO pFA6 F	AAAAGATCTGCACGCCTGTTGACAAGCTTCCAATAGCATGcggatccccgggttaattaa	Deletion of Vms1
85	VMS1 KO pYM R	TAAGAAAAATCCTAAAAATTTGAATATGAGATATTCCTCAatcgatgaattcgagctcg	Deletion of Vms1
70	DOM34 KO pFA6 F	TTTTGTTCAATTATCGCATTCCTATCATAGCAAAAATATGcggatccccgggttaattaa	Deletion of Dom34
82	DOM34 KO pYM R	TTTTATGTGTACATTACTTTTTTCTTACATAGTAAATCTAatcgatgaattcgagctcg	Deletion of Dom34
316	HEL2 KO pYM F	gaaaaaatagtggctatacttcttttcaagaattaggatgcgtacgctgcaggtcgac	Deletion of Hel2
317	HEL2 KO pYM R	TGCTATTGTCAGTTACAGGTTAGAAATATATTTCCAACTAATCGATGAATTCGAGCTCG	Deletion of Hel2
258	RQC2 KO pYM F	CGGTCTAAGAAGTCAGGCAGGCAAGAGATTAATAGCGATGcgtacgctgcaggtcgac	Deletion of Rqc2
259	RQC2 KO pYM R	TATAATTGCTGTCTATTTTCTTTTCATCTCATATGATTTAatcgatgaattcgagctcg	Deletion of Rqc2
108	MSP1 KO pYM F	ACGAAAAGAGATAAGGATTCAAAAGAAAGGAAGCCCAATGcgtacgctgcaggtcgac	Deletion of Msp1
109	MSP1 KO pYM R	TAAAAAGCTTTCTTCTTTTTTTTCTAATTTTCCTTCCTTAatcgatgaattcgagctcg	Deletion of Msp1
32	LTN1 KO pYM F	AGCCATCAAAAAAAGTTCAAGCAATAGTTGGTTCTTAATGcgtacgctgcaggtcgac	Deletion of Ltn1
33	LTN1 KO pYM R	AATGTAGTACATTTATATGAAATTTATATGCGATAGTCTAatcgatgaattcgagctcg	Deletion of Ltn1
188	Msp1 fwd	AGATCATGAAGTTACGGC	qPCR of Msp1
189	Msp1 rev	CCTTTGGTATTGTCTGCA	qPCR of Msp1
67	CIS1 fwd	ATCAGTAATTGTCCCATCGGGTTAGTTTC	qPCR of Cis1
68	CIS1 rev	CCTGGGCAGCCTTGAGTAAATCATATC	qPCR of Cis1
7	ACT1 fwd	AGAGTTGCCCCAGAAGAACACC	qPCR of Act1
8	ACT1 rev	CGACGTGAGTAACACCATCACC	qPCR of Act1
45	RPN4 fwd	GCAACAAGAGCAACACCAAGAGGAG	qPCR of Rpn4
46	RPN4 rev	CTGTCCATGTTAGAGTCAACGTAACTG	qPCR of Rpn4
49	SSA2 fwd	GATGTCGACTCTAACGGTATTTT	qPCR of Ssa2
50	SSA2 rev	CTTCAGCAACCATCTTTTCGATA	qPCR of Ssa2
*Capital letters denote sequences complementrary to the genomic DNA and small letters denote sequences complementary to the amplified cassette

### Sheet: Sheet2
	Sequence
HO locus pFA R	AAATTTTACTTTTATTACATACAACTTTTTAAACTAATATgaattcgagctcgtttaaac
HO N tag pYM F	CCTCATAAGCAGCAATCAATTCTATCTATACTTTAAAATGCGTACGCTGCAGGTCGAC
Tef2-cherry URA locus Forward	AGTTTTGACCATCAAAGAAGGTTAATGTGGCTGTGGTTTCGGTCGACGGATCCCCGGGTT
Tef2-cherry URA locus Reverse	AGCTTTTTCTTTCCAATTTTTTTTTTTTCGTCATTATAGAACTATAGGGAGACCGGCAGA
GPP1 Ctg pYM F	TGATGACTACTTATACGCTAAGGATGACTTGTTGAAATGGcgtacgctgcaggtcgac
GPP1 Ctg pYM R	TTTAGCGTAGTAGTTTTATCAAAAAAATAAAAGAAAATTAatcgatgaattcgagctcg
GPP2 Ctg pYM F	TGACGACTACTTATATGCTAAGGACGATCTGTTGAAATGGcgtacgctgcaggtcgac
GPP2 Ctg pYM R	TGAGAATTATTACTCAAATATGTTCGATTTTAGAGGATTAatcgatgaattcgagctcg
GPP1 Ntg pYM F	TATCAGAACAACAAAAGCAAATATACAAACCATCGCAATGcgtacgctgcaggtcgac
GPP1 Ntg pYM R	CGGCGTTGATTTTCAAAGATAAAGGTTTTGTGGTCAAAGGcatcgatgaattctctgtcg
GPP2 Ntg pYM F	AGTGGAAAAACATAAAACAATAAAAACAATATTCGGAATGcgtacgctgcaggtcgac
GPP2 Ntg pYM R	CGGCGTTAACTTTCAAAGATAGAGGTTTAGTAGTCAATCCcatcgatgaattctctgtcg
pYM Ntg -39 F	ATTGTCGTCTTGTTCATTTTCGTTCAATTGATAATGTATAcgtacgctgcaggtcgac
pYM Ntg -39 R noATG	AAAAAATGGCAATCAAGAGATACTTACGAAAGATTTATATcgatgaattctctgtcgtcc
pYM Ntg -21 F	GTATCTCTTGATTGCCATTTTTTTCTTTCCAAGTTTCCTTcgtacgctgcaggtcgac
pYM Ntg -21 R noATG	TTCTGATATATTTTAAAACATTGAAACGTTTCATAACAAGcgatgaattctctgtcgtcc
